# Cross-feeding affects the target of resistance evolution to an antifungal drug

**DOI:** 10.1101/2023.05.03.539243

**Authors:** Romain Durand, Jordan Jalbert-Ross, Anna Fijarczyk, Alexandre K. Dubé, Christian R. Landry

## Abstract

Pathogenic fungi are a cause of growing concern. Developing an efficient and safe antifungal is challenging because of the similar biological properties of fungal and host cells. Consequently, there is an urgent need to better understand the mechanisms underlying antifungal resistance to prolong the efficacy of current molecules. A major step in this direction would be to be able to predict or even prevent the acquisition of resistance. We leverage the power of experimental evolution to quantify the diversity of paths to resistance to the antifungal 5-fluorocytosine (5-FC), commercially known as flucytosine. We generated hundreds of independent 5-FC resistant mutants derived from two genetic backgrounds from wild isolates of *Saccharomyces cerevisiae*. Through automated pin-spotting, whole-genome and amplicon sequencing, we identified the most likely causes of resistance for most strains. Approximately a third of all resistant mutants evolved resistance through a pleiotropic drug response, a potentially novel mechanism in response to 5-FC, marked by cross-resistance to fluconazole. These cross-resistant mutants are characterized by a loss of respiration and a strong tradeoff in drug-free media. For the majority of the remaining two thirds, resistance was acquired through loss-of-function mutations in *FUR1*, which encodes an important enzyme in the metabolism of 5-FC. We describe conditions in which mutations affecting this particular step of the metabolic pathway are favored over known resistance mutations affecting a step upstream, such as the well-known target cytosine deaminase encoded by *FCY1*. This observation suggests that ecological interactions may dictate the identity of resistance hotspots.

**Author summary:** Determining the paths evolution takes to make microbes resistant to antimicrobials is key to drug stewardship. Flucytosine is one of the oldest antifungals available. It is often used to treat cryptococcal infections. However, despite decades of use in the clinic, some details of its metabolism and of the mechanisms of resistance evolution still elude us. Flucytosine resistance is most often acquired specifically by inactivating a gene essential for the activation of this prodrug. We show that among many paths possible, one is overrepresented and involves a diversity of mutations that prevent enzyme expression or its activity. This path is preferred because these mutations also protect from the activation of the prodrug by non-mutant cells. A second, less frequent path to resistance, putatively involves a generalized response, which leads to fungal cells having an increased efflux capacity. The same mutants end up being resistant to the distinct and most widely used antifungal fluconazole. Our results show that the paths followed by evolution are influenced by microecological conditions and that resistance to unrelated drugs can emerge from the same mutations.
