## Supplementary material for "Cross-feeding affects the target of resistance evolution to an antifungal drug": Supp Data 1-4: SuppData1_Strains_plasmids_primers.xlsx

### Sheet: Feuil1
Yeast strains
ID	Background	Relevant genotype	Mating type	Reference
s_001	LL13-040	WT	MATa/MATα	Leducq et al, 2016
s_002	LL13-040	ho::NAT	MATa	This study
s_003	LL13-040	ho::NAT FCY1::mEGFP-HPH	MATa	This study
s_004	LL13-040	ho::NAT fcy1Δ::HPH	MATa	This study
s_005	LL13-040	ho::NAT fcy2Δ::HPH	MATa	This study
s_006	LL13-040	ho::NAT fur1Δ::HPH	MATa	This study
s_007	NC-02	WT	MATa/MATα	Bleykasten-Grosshans et al, 2013
s_008	NC-02	ho::HPH	MATa	This study
s_009	NC-02	ho::HPH fcy1Δ::NAT	MATa	This study
s_010	NC-02	ho::HPH fcy2Δ::NAT	MATa	This study
s_011	NC-02	ho::HPH fur1Δ::NAT	MATa	This study
s_012	RY0566 x TWAS21230902	pdr5Δ snq2Δ ybt1Δ ycf1Δ yor1Δ	MATa	Celaj et al, 2020
Plasmids
ID	Name	Purpose
p_001	pFA-NatNT2	Template to amplify NAT_NT2 deletion cassette
p_002	pFA-HphNT1	Template to amplify HPH_NT1 deletion cassette
p_003	pFA-mEGFP-HPH_NT1	Template to amplify mEGFP-HPH_NT1
p_004	pMoBY	Control vector for complementation assays
p_005	pMoBY-FUR1	FUR1 expression vector (native promoter) for complementation assays
Primers
ID	Name	Sequence	Purpose
o_001	ho_del_for	GAAAACACGACTGTTCTGATGGCTAACGGTGAAATTAAAGcagctgaagcttcgtacgc	deletion of ho locus
o_002	ho_del_rev	GCAGATGCGCGCACCTGCATTGTTACCACAACTCTTATGAgcataggccactagtggatctg	deletion of ho locus
o_003	ho_A	TAACTTCGAATAAAGTCGCG	ho deletion validation
o_004	ho_B	TACATTGTAATGCAAGACGC	ho deletion validation
o_005	Nat_B	CGGTAAGCCGTGTCGTCAAG	NatNT2 internal validation, reverse
o_006	Hph_B	GTCGCGGTGAGTTCAGGCTT	HPHMX4 internal validation, reverse
o_007	verifMATa_F	ACTCCACTTCAAGTAAGAGTTTG	mat a validation, forward
o_008	verifMATalpha_F	GCACGGAATATGGGACTACTTCG	mat alpha validation, forward
o_009	verifMATa/alpha_R	AGTCACATCAAGATCGTTTATGG	mat a/alpha validation, reverse
o_010	FCY1-mEGFP_for	CGATGAAAGACCTCAGGATTGGTTTGAAGATATTGGTGAGGTTTCCAAGGGTGAAGAACT	FCY1-mEGFP fusion
o_011	FCY1-mEGFP_rev	TATATAAAATTAAATACGTAAATACAGCGTGCTGCGTGCTctagtggatctgatatcacc	FCY1-mEGFP fusion
o_012	FCY1_F3	CCATACGAGCACATTACGGACAAACTAGAGGTCACGAGG	FCY1-mEGFP fusion validation, forward
o_013	mEGFP_B	ATCCTTGAAGAAGATGGTTC	FCY1-mEGFP fusion validation, reverse
o_014	FCY1_del_for	TTGATGAGAGCCAGCTTAAAGAGTTAAAAATTTCATAGCTACAGCTGAAGCTTCGTACGC	FCY1 deletion
o_015	FCY1_del_rev	TATAAAATTAAATACGTAAATACAGCGTGCTGCGTGCTGCATAGGCCACTAGTGGATCTG	FCY1 deletion
o_016	FCY1_altA	CATTATCACCGGTCATTCCTTGC	FCY1 deletion validation (+ identification of fcy1∆ in competition assay) + amplification for Sanger sequencing, forward
o_017	FCY1_altD	CAAGTCTTCCCTAGTAGTGTATGC	FCY1 amplification for Sanger sequencing, reverse
o_018	FCY1_seq	TCGACAATGAGATCTACAAGCC	Sanger sequencing of FCY1
o_019	FCY2_del_for	ATATAAAACATCCTATCCTCTATTATAACGATTTATAAGAcagctgaagcttcgtacgc	FCY2 deletion
o_020	FCY2_del_rev	GAAATGTGTACGGGGAAATGATCGCCCTAATCATTACTTCgcataggccactagtggatctg	FCY2 deletion
o_021	FCY2_A	GAGGCATTTTTCTTTGAAATGTAGA	FCY2 deletion validation
o_022	FUR1_del_for	CAAAGGGTCTTTCGTTAGCAAACCTAGAAATCTGCAAAAAcagctgaagcttcgtacgc	FUR1 deletion
o_023	FUR1_del_rev	CCGTTCTGAACCTTAAAGATGGTGTTCGGGTGTGATTTATgcataggccactagtggatctg	FUR1 deletion
o_024	FUR1_A	TGCTTTCTCATGACTGCCTAATAAC	FUR1 deletion validation (+ identification of fur1∆ in competition assay)
o_025	FUR1_altA	TAAGAATCCTCTTCCAATACTAGC	FUR1 amplification for Sanger sequencing
o_026	FUR1_altD	AACAAAATTGATAGTAGAAGAGACG	FUR1 amplification for Sanger sequencing + sequencing
