## Supplementary material for "Cross-feeding affects the target of resistance evolution to an antifungal drug": Supp Data 1-4: SuppData3_Relfit_per_mutation.xlsx

### Sheet: Sheet1
Supp Data 2. Resistance-conferring mutations and their relative fitness at 30°C. Columns: resistance gene; mutation; medium (YPD, SD, SD + 5-FC or SD + 5-FU); # strains, number of strains in which the mutation was detected across both backgrounds; median relative fitness.
	Resistance gene	Mutation	Medium	# strains	Median relative fitness
0	ARG2	K113*	5-FC	1	1.06921
1	ARG2	K113*	5-FU	1	1.02918
2	ARG2	K113*	SD	1	0.746368
3	ARG2	K113*	YPD	1	0.8964
4	FUR1	A115ins	5-FC	4	2.05816
5	FUR1	A115ins	5-FU	4	1.95898
6	FUR1	A115ins	SD	4	1.09382
7	FUR1	A115ins	YPD	4	0.954592
8	FUR1	A146D	5-FC	1	1.75321
9	FUR1	A146D	5-FU	1	1.54131
10	FUR1	A146D	SD	1	0.908253
11	FUR1	A146D	YPD	1	0.862077
12	FUR1	A146del	5-FC	1	1.87382
13	FUR1	A146del	5-FU	1	1.81163
14	FUR1	A146del	SD	1	1.03291
15	FUR1	A146del	YPD	1	0.977221
16	FUR1	A149P	5-FC	1	1.91271
17	FUR1	A149P	5-FU	1	1.86822
18	FUR1	A149P	SD	1	1.05863
19	FUR1	A149P	YPD	1	0.969684
20	FUR1	A149T	5-FC	1	1.93695
21	FUR1	A149T	5-FU	1	1.96678
22	FUR1	A149T	SD	1	1.00659
23	FUR1	A149T	YPD	1	0.949
24	FUR1	A86T	5-FC	2	1.76725
25	FUR1	A86T	5-FU	2	1.63288
26	FUR1	A86T	SD	2	0.948137
27	FUR1	A86T	YPD	2	0.947588
28	FUR1	A86V	5-FC	2	1.67905
29	FUR1	A86V	5-FU	2	1.69653
30	FUR1	A86V	SD	2	0.86669
31	FUR1	A86V	YPD	2	0.915263
32	FUR1	C79R	5-FC	2	2.06003
33	FUR1	C79R	5-FU	2	1.969
34	FUR1	C79R	SD	2	1.16711
35	FUR1	C79R	YPD	2	0.985735
36	FUR1	C79Y	5-FC	3	1.89872
37	FUR1	C79Y	5-FU	3	1.88638
38	FUR1	C79Y	SD	3	1.00904
39	FUR1	C79Y	YPD	3	0.883696
40	FUR1	C97S	5-FC	1	1.94644
41	FUR1	C97S	5-FU	1	2.06354
42	FUR1	C97S	SD	1	1.14226
43	FUR1	C97S	YPD	1	1.01007
44	FUR1	D137Y	5-FC	2	1.89944
45	FUR1	D137Y	5-FU	2	1.91265
46	FUR1	D137Y	SD	2	1.0514
47	FUR1	D137Y	YPD	2	0.965986
48	FUR1	D193N	5-FC	2	1.83764
49	FUR1	D193N	5-FU	2	1.9021
50	FUR1	D193N	SD	2	1.04672
51	FUR1	D193N	YPD	2	0.952861
52	FUR1	D193Y	5-FC	3	1.93464
53	FUR1	D193Y	5-FU	3	1.98494
54	FUR1	D193Y	SD	3	1.08898
55	FUR1	D193Y	YPD	3	0.915381
56	FUR1	D208A	5-FC	1	2.09685
57	FUR1	D208A	5-FU	1	1.80379
58	FUR1	D208A	SD	1	1.10261
59	FUR1	D208A	YPD	1	0.887164
60	FUR1	E161del	5-FC	1	2.17847
61	FUR1	E161del	5-FU	1	1.97429
62	FUR1	E161del	SD	1	1.10736
63	FUR1	E161del	YPD	1	0.943235
64	FUR1	E176*	5-FC	1	1.71706
65	FUR1	E176*	5-FU	1	1.97629
66	FUR1	E176*	SD	1	0.95669
67	FUR1	E176*	YPD	1	0.93009
68	FUR1	E176del	5-FC	1	2.03998
69	FUR1	E176del	5-FU	1	2.03636
70	FUR1	E176del	SD	1	0.652389
71	FUR1	E176del	YPD	1	0.943683
72	FUR1	E184*	5-FC	1	2.16635
73	FUR1	E184*	5-FU	1	1.95327
74	FUR1	E184*	SD	1	1.14092
75	FUR1	E184*	YPD	1	0.943184
76	FUR1	E198del	5-FC	1	2.21358
77	FUR1	E198del	5-FU	1	2.16504
78	FUR1	E198del	SD	1	1.23122
79	FUR1	E198del	YPD	1	1.06031
80	FUR1	E70*	5-FC	1	2.11423
81	FUR1	E70*	5-FU	1	1.96678
82	FUR1	E70*	SD	1	1.16839
83	FUR1	E70*	YPD	1	0.934091
84	FUR1	E88*	5-FC	1	2.20291
85	FUR1	E88*	5-FU	1	2.09412
86	FUR1	E88*	SD	1	1.15273
87	FUR1	E88*	YPD	1	0.979986
88	FUR1	E88K	5-FC	1	1.53283
89	FUR1	E88K	5-FU	1	1.64497
90	FUR1	E88K	SD	1	0.944656
91	FUR1	E88K	YPD	1	0.851168
92	FUR1	E91*	5-FC	1	2.19059
93	FUR1	E91*	5-FU	1	1.95748
94	FUR1	E91*	SD	1	1.12387
95	FUR1	E91*	YPD	1	0.921248
96	FUR1	E91D	5-FC	1	1.95617
97	FUR1	E91D	5-FU	1	1.94
98	FUR1	E91D	SD	1	1.13432
99	FUR1	E91D	YPD	1	0.968404
100	FUR1	F209C	5-FC	1	1.40888
101	FUR1	F209C	5-FU	1	1.59855
102	FUR1	F209C	SD	1	0.808107
103	FUR1	F209C	YPD	1	0.823561
104	FUR1	F209I	5-FC	1	2.22722
105	FUR1	F209I	5-FU	1	2.02683
106	FUR1	F209I	SD	1	1.14743
107	FUR1	F209I	YPD	1	0.981976
108	FUR1	F209L	5-FC	2	1.98402
109	FUR1	F209L	5-FU	2	2.04585
110	FUR1	F209L	SD	2	1.14673
111	FUR1	F209L	YPD	2	1.00774
112	FUR1	F35I	5-FC	1	1.67545
113	FUR1	F35I	5-FU	1	1.62487
114	FUR1	F35I	SD	1	0.965531
115	FUR1	F35I	YPD	1	0.909647
116	FUR1	F35L	5-FC	4	2.15971
117	FUR1	F35L	5-FU	4	2.08647
118	FUR1	F35L	SD	4	1.16045
119	FUR1	F35L	YPD	4	0.973582
120	FUR1	G104C	5-FC	1	1.64457
121	FUR1	G104C	5-FU	1	1.54649
122	FUR1	G104C	SD	1	0.895975
123	FUR1	G104C	YPD	1	0.855343
124	FUR1	G104D	5-FC	2	1.80318
125	FUR1	G104D	5-FU	2	1.76363
126	FUR1	G104D	SD	2	0.947496
127	FUR1	G104D	YPD	2	0.907953
128	FUR1	G104S	5-FC	1	1.72516
129	FUR1	G104S	5-FU	1	1.69477
130	FUR1	G104S	SD	1	0.946402
131	FUR1	G104S	YPD	1	0.906425
132	FUR1	G174E	5-FC	2	1.7835
133	FUR1	G174E	5-FU	2	1.81145
134	FUR1	G174E	SD	2	0.971825
135	FUR1	G174E	YPD	2	0.869618
136	FUR1	G190D	5-FC	2	1.75359
137	FUR1	G190D	5-FU	2	1.74649
138	FUR1	G190D	SD	2	0.96016
139	FUR1	G190D	YPD	2	0.896966
140	FUR1	G205W	5-FC	3	2.03783
141	FUR1	G205W	5-FU	3	1.93698
142	FUR1	G205W	SD	3	1.04399
143	FUR1	G205W	YPD	3	0.934397
144	FUR1	G207C	5-FC	1	1.54956
145	FUR1	G207C	5-FU	1	1.46809
146	FUR1	G207C	SD	1	0.844587
147	FUR1	G207C	YPD	1	0.826766
148	FUR1	G207R	5-FC	2	1.81331
149	FUR1	G207R	5-FU	2	1.72975
150	FUR1	G207R	SD	2	0.975334
151	FUR1	G207R	YPD	2	0.919504
152	FUR1	G207S	5-FC	12	1.72162
153	FUR1	G207S	5-FU	12	1.67186
154	FUR1	G207S	SD	12	0.979555
155	FUR1	G207S	YPD	12	0.936506
156	FUR1	G210D	5-FC	1	1.74986
157	FUR1	G210D	5-FU	1	1.90028
158	FUR1	G210D	SD	1	0.962415
159	FUR1	G210D	YPD	1	0.963115
160	FUR1	G210V	5-FC	4	1.8957
161	FUR1	G210V	5-FU	4	1.82356
162	FUR1	G210V	SD	4	1.00522
163	FUR1	G210V	YPD	4	0.918144
164	FUR1	G50D	5-FC	1	2.19413
165	FUR1	G50D	5-FU	1	2.0822
166	FUR1	G50D	SD	1	1.16826
167	FUR1	G50D	YPD	1	1.01905
168	FUR1	G50Y	5-FC	1	2.13243
169	FUR1	G50Y	5-FU	1	2.07377
170	FUR1	G50Y	SD	1	1.18192
171	FUR1	G50Y	YPD	1	0.947815
172	FUR1	G71S	5-FC	1	2.00339
173	FUR1	G71S	5-FU	1	2.15018
174	FUR1	G71S	SD	1	1.07189
175	FUR1	G71S	YPD	1	0.946664
176	FUR1	G80D	5-FC	2	1.65052
177	FUR1	G80D	5-FU	2	1.67225
178	FUR1	G80D	SD	2	0.874392
179	FUR1	G80D	YPD	2	0.932037
180	FUR1	G87D	5-FC	1	2.06547
181	FUR1	G87D	5-FU	1	1.92147
182	FUR1	G87D	SD	1	1.10031
183	FUR1	G87D	YPD	1	0.922975
184	FUR1	G87S	5-FC	2	1.79208
185	FUR1	G87S	5-FU	2	1.77509
186	FUR1	G87S	SD	2	0.940158
187	FUR1	G87S	YPD	2	0.960709
188	FUR1	I103T	5-FC	2	1.86689
189	FUR1	I103T	5-FU	2	1.85708
190	FUR1	I103T	SD	2	1.03375
191	FUR1	I103T	YPD	2	0.917561
192	FUR1	I106N	5-FC	6	1.93973
193	FUR1	I106N	5-FU	6	1.88497
194	FUR1	I106N	SD	6	1.03045
195	FUR1	I106N	YPD	6	0.912799
196	FUR1	I163N	5-FC	1	2.08523
197	FUR1	I163N	5-FU	1	2.10439
198	FUR1	I163N	SD	1	1.14216
199	FUR1	I163N	YPD	1	1.07927
200	FUR1	I36del	5-FC	1	2.12206
201	FUR1	I36del	5-FU	1	1.9702
202	FUR1	I36del	SD	1	1.09191
203	FUR1	I36del	YPD	1	0.979817
204	FUR1	I83del	5-FC	1	1.9376
205	FUR1	I83del	5-FU	1	1.85089
206	FUR1	I83del	SD	1	1.04262
207	FUR1	I83del	YPD	1	0.901683
208	FUR1	K105N	5-FC	1	2.16906
209	FUR1	K105N	5-FU	1	2.0995
210	FUR1	K105N	SD	1	1.13829
211	FUR1	K105N	YPD	1	1.02176
212	FUR1	K105Q	5-FC	1	1.65639
213	FUR1	K105Q	5-FU	1	1.59315
214	FUR1	K105Q	SD	1	0.944788
215	FUR1	K105Q	YPD	1	0.884939
216	FUR1	K118*	5-FC	1	1.67704
217	FUR1	K118*	5-FU	1	1.65139
218	FUR1	K118*	SD	1	0.937262
219	FUR1	K118*	YPD	1	0.872307
220	FUR1	K28*	5-FC	1	1.73787
221	FUR1	K28*	5-FU	1	1.69206
222	FUR1	K28*	SD	1	0.952115
223	FUR1	K28*	YPD	1	0.875049
224	FUR1	K7*	5-FC	1	1.7537
225	FUR1	K7*	5-FU	1	1.58781
226	FUR1	K7*	SD	1	0.917647
227	FUR1	K7*	YPD	1	0.888898
228	FUR1	L107*	5-FC	1	1.83168
229	FUR1	L107*	5-FU	1	1.61217
230	FUR1	L107*	SD	1	0.960691
231	FUR1	L107*	YPD	1	0.894141
232	FUR1	L119*	5-FC	1	2.00914
233	FUR1	L119*	5-FU	1	1.90661
234	FUR1	L119*	SD	1	0.995656
235	FUR1	L119*	YPD	1	0.834589
236	FUR1	L140P	5-FC	2	1.99776
237	FUR1	L140P	5-FU	2	1.89283
238	FUR1	L140P	SD	2	1.04407
239	FUR1	L140P	YPD	2	0.952767
240	FUR1	L168P	5-FC	2	1.77383
241	FUR1	L168P	5-FU	2	1.76776
242	FUR1	L168P	SD	2	0.906943
243	FUR1	L168P	YPD	2	0.939359
244	FUR1	L202R	5-FC	1	1.9401
245	FUR1	L202R	5-FU	1	1.93994
246	FUR1	L202R	SD	1	1.05128
247	FUR1	L202R	YPD	1	0.987078
248	FUR1	L206*	5-FC	1	1.15871
249	FUR1	L206*	5-FU	1	1.02892
250	FUR1	L206*	SD	1	0.611407
251	FUR1	L206*	YPD	1	0.422416
252	FUR1	L206W	5-FC	1	1.78769
253	FUR1	L206W	5-FU	1	1.78224
254	FUR1	L206W	SD	1	1.00306
255	FUR1	L206W	YPD	1	0.996322
256	FUR1	L21del	5-FC	1	1.67348
257	FUR1	L21del	5-FU	1	1.54225
258	FUR1	L21del	SD	1	0.829005
259	FUR1	L21del	YPD	1	0.835099
260	FUR1	L45*	5-FC	1	2.043
261	FUR1	L45*	5-FU	1	1.9211
262	FUR1	L45*	SD	1	1.06918
263	FUR1	L45*	YPD	1	0.937732
264	FUR1	L45del	5-FC	1	2.13968
265	FUR1	L45del	5-FU	1	2.2014
266	FUR1	L45del	SD	1	1.204
267	FUR1	L45del	YPD	1	1.01714
268	FUR1	L45ins	5-FC	1	2.13968
269	FUR1	L45ins	5-FU	1	2.2014
270	FUR1	L45ins	SD	1	1.204
271	FUR1	L45ins	YPD	1	1.01714
272	FUR1	L46*	5-FC	5	2.07844
273	FUR1	L46*	5-FU	5	1.96833
274	FUR1	L46*	SD	5	1.06034
275	FUR1	L46*	YPD	5	0.92957
276	FUR1	L54ins	5-FC	1	1.65553
277	FUR1	L54ins	5-FU	1	1.65226
278	FUR1	L54ins	SD	1	0.898561
279	FUR1	L54ins	YPD	1	0.857861
280	FUR1	M139K	5-FC	3	2.21018
281	FUR1	M139K	5-FU	3	2.14277
282	FUR1	M139K	SD	3	1.16217
283	FUR1	M139K	YPD	3	1.0297
284	FUR1	M1I	5-FC	2	1.83433
285	FUR1	M1I	5-FU	2	1.74918
286	FUR1	M1I	SD	2	0.990067
287	FUR1	M1I	YPD	2	0.872552
288	FUR1	M1K	5-FC	1	1.69267
289	FUR1	M1K	5-FU	1	1.60281
290	FUR1	M1K	SD	1	0.932068
291	FUR1	M1K	YPD	1	0.929063
292	FUR1	M1L	5-FC	1	1.48175
293	FUR1	M1L	5-FU	1	1.76433
294	FUR1	M1L	SD	1	0.918818
295	FUR1	M1L	YPD	1	0.916779
296	FUR1	M1T	5-FC	1	2.04167
297	FUR1	M1T	5-FU	1	2.02005
298	FUR1	M1T	SD	1	1.1547
299	FUR1	M1T	YPD	1	1.08287
300	FUR1	M1V	5-FC	2	1.96949
301	FUR1	M1V	5-FU	2	1.94043
302	FUR1	M1V	SD	2	0.996503
303	FUR1	M1V	YPD	2	0.923111
304	FUR1	P138L	5-FC	1	1.44653
305	FUR1	P138L	5-FU	1	1.36745
306	FUR1	P138L	SD	1	0.783916
307	FUR1	P138L	YPD	1	0.628244
308	FUR1	P138Q	5-FC	1	1.69901
309	FUR1	P138Q	5-FU	1	1.64197
310	FUR1	P138Q	SD	1	0.874779
311	FUR1	P138Q	YPD	1	0.914642
312	FUR1	P138R	5-FC	4	1.96637
313	FUR1	P138R	5-FU	4	1.89772
314	FUR1	P138R	SD	4	1.07479
315	FUR1	P138R	YPD	4	0.936263
316	FUR1	P183del	5-FC	4	2.03146
317	FUR1	P183del	5-FU	4	1.93439
318	FUR1	P183del	SD	4	1.03499
319	FUR1	P183del	YPD	4	1.01246
320	FUR1	P183ins	5-FC	3	2.02824
321	FUR1	P183ins	5-FU	3	1.88718
322	FUR1	P183ins	SD	3	1.03224
323	FUR1	P183ins	YPD	3	0.966999
324	FUR1	P204T	5-FC	1	1.59998
325	FUR1	P204T	5-FU	1	1.63315
326	FUR1	P204T	SD	1	0.855064
327	FUR1	P204T	YPD	1	0.903501
328	FUR1	P204del	5-FC	1	1.77746
329	FUR1	P204del	5-FU	1	1.73541
330	FUR1	P204del	SD	1	0.914298
331	FUR1	P204del	YPD	1	0.920457
332	FUR1	Q17*	5-FC	6	1.70181
333	FUR1	Q17*	5-FU	6	1.70191
334	FUR1	Q17*	SD	6	0.932146
335	FUR1	Q17*	YPD	6	0.909039
336	FUR1	Q57del	5-FC	1	2.04225
337	FUR1	Q57del	5-FU	1	1.94292
338	FUR1	Q57del	SD	1	1.097
339	FUR1	Q57del	YPD	1	0.947544
340	FUR1	Q92*	5-FC	1	1.91019
341	FUR1	Q92*	5-FU	1	1.8697
342	FUR1	Q92*	SD	1	1.02585
343	FUR1	Q92*	YPD	1	0.857388
344	FUR1	R102H	5-FC	2	1.81762
345	FUR1	R102H	5-FU	2	1.71632
346	FUR1	R102H	SD	2	0.941119
347	FUR1	R102H	YPD	2	0.909875
348	FUR1	R110G	5-FC	39	1.6351
349	FUR1	R110G	5-FU	39	1.66803
350	FUR1	R110G	SD	39	0.924012
351	FUR1	R110G	YPD	39	0.908811
352	FUR1	R110M	5-FC	1	2.1605
353	FUR1	R110M	5-FU	1	2.13509
354	FUR1	R110M	SD	1	1.13112
355	FUR1	R110M	YPD	1	0.948772
356	FUR1	R212*	5-FC	1	1.98599
357	FUR1	R212*	5-FU	1	1.93209
358	FUR1	R212*	SD	1	1.06738
359	FUR1	R212*	YPD	1	0.946765
360	FUR1	R26I	5-FC	1	1.58831
361	FUR1	R26I	5-FU	1	1.52784
362	FUR1	R26I	SD	1	0.915746
363	FUR1	R26I	YPD	1	0.85772
364	FUR1	R85*	5-FC	1	1.73384
365	FUR1	R85*	5-FU	1	1.67252
366	FUR1	R85*	SD	1	0.868248
367	FUR1	R85*	YPD	1	0.91113
368	FUR1	R85G	5-FC	1	2.19948
369	FUR1	R85G	5-FU	1	1.90289
370	FUR1	R85G	SD	1	1.07964
371	FUR1	R85G	YPD	1	0.950973
372	FUR1	R85S	5-FC	1	1.86549
373	FUR1	R85S	5-FU	1	1.99777
374	FUR1	R85S	SD	1	1.0588
375	FUR1	R85S	YPD	1	0.993398
376	FUR1	R95*	5-FC	1	1.99555
377	FUR1	R95*	5-FU	1	2.10361
378	FUR1	R95*	SD	1	1.10566
379	FUR1	R95*	YPD	1	0.977039
380	FUR1	R95T	5-FC	3	1.96165
381	FUR1	R95T	5-FU	3	1.95743
382	FUR1	R95T	SD	3	1.15101
383	FUR1	R95T	YPD	3	0.928106
384	FUR1	S145N	5-FC	3	1.49876
385	FUR1	S145N	5-FU	3	1.69923
386	FUR1	S145N	SD	3	0.894052
387	FUR1	S145N	YPD	3	0.847366
388	FUR1	S171ins	5-FC	1	2.1216
389	FUR1	S171ins	5-FU	1	1.9594
390	FUR1	S171ins	SD	1	1.0958
391	FUR1	S171ins	YPD	1	0.957856
392	FUR1	S3*	5-FC	1	1.68393
393	FUR1	S3*	5-FU	1	1.5914
394	FUR1	S3*	SD	1	0.889543
395	FUR1	S3*	YPD	1	0.893769
396	FUR1	S39F	5-FC	1	1.72519
397	FUR1	S39F	5-FU	1	1.6988
398	FUR1	S39F	SD	1	0.877155
399	FUR1	S39F	YPD	1	0.920813
400	FUR1	S39P	5-FC	2	2.13467
401	FUR1	S39P	5-FU	2	1.99411
402	FUR1	S39P	SD	2	1.19216
403	FUR1	S39P	YPD	2	0.958313
404	FUR1	S39Y	5-FC	4	1.88963
405	FUR1	S39Y	5-FU	4	1.86621
406	FUR1	S39Y	SD	4	0.988403
407	FUR1	S39Y	YPD	4	0.911523
408	FUR1	S3del	5-FC	2	1.94538
409	FUR1	S3del	5-FU	2	1.91158
410	FUR1	S3del	SD	2	1.13894
411	FUR1	S3del	YPD	2	0.933401
412	FUR1	S73*	5-FC	2	2.00743
413	FUR1	S73*	5-FU	2	1.9008
414	FUR1	S73*	SD	2	1.05939
415	FUR1	S73*	YPD	2	1.0031
416	FUR1	S82F	5-FC	1	1.82612
417	FUR1	S82F	5-FU	1	1.77672
418	FUR1	S82F	SD	1	0.95132
419	FUR1	S82F	YPD	1	0.910625
420	FUR1	S89L	5-FC	3	1.80496
421	FUR1	S89L	5-FU	3	1.77895
422	FUR1	S89L	SD	3	0.97067
423	FUR1	S89L	YPD	3	0.896626
424	FUR1	S89W	5-FC	1	2.1296
425	FUR1	S89W	5-FU	1	1.76496
426	FUR1	S89W	SD	1	1.0194
427	FUR1	S89W	YPD	1	0.865685
428	FUR1	S89del	5-FC	1	1.9376
429	FUR1	S89del	5-FU	1	1.85089
430	FUR1	S89del	SD	1	1.04262
431	FUR1	S89del	YPD	1	0.901683
432	FUR1	V158F	5-FC	1	1.60382
433	FUR1	V158F	5-FU	1	1.58512
434	FUR1	V158F	SD	1	0.890825
435	FUR1	V158F	YPD	1	0.898854
436	FUR1	V47del	5-FC	1	2.13968
437	FUR1	V47del	5-FU	1	2.2014
438	FUR1	V47del	SD	1	1.204
439	FUR1	V47del	YPD	1	1.01714
440	FUR1	V81D	5-FC	13	1.71383
441	FUR1	V81D	5-FU	13	1.72709
442	FUR1	V81D	SD	13	0.954734
443	FUR1	V81D	YPD	13	0.929295
444	FUR1	V81F	5-FC	1	2.08271
445	FUR1	V81F	5-FU	1	1.95077
446	FUR1	V81F	SD	1	1.09206
447	FUR1	V81F	YPD	1	0.988063
448	FUR1	V84A	5-FC	1	1.84239
449	FUR1	V84A	5-FU	1	2.00933
450	FUR1	V84A	SD	1	1.26562
451	FUR1	V84A	YPD	1	1.03603
452	FUR1	V84F	5-FC	1	1.67496
453	FUR1	V84F	5-FU	1	1.8886
454	FUR1	V84F	SD	1	1.12058
455	FUR1	V84F	YPD	1	1.01038
456	FUR1	Y121H	5-FC	3	2.06851
457	FUR1	Y121H	5-FU	3	1.95723
458	FUR1	Y121H	SD	3	1.11759
459	FUR1	Y121H	YPD	3	0.929046
460	FUR1	Y164*	5-FC	1	1.89398
461	FUR1	Y164*	5-FU	1	1.94977
462	FUR1	Y164*	SD	1	1.07125
463	FUR1	Y164*	YPD	1	0.984378
464	FUR1	Y213*	5-FC	1	1.59484
465	FUR1	Y213*	5-FU	1	1.53681
466	FUR1	Y213*	SD	1	0.869883
467	FUR1	Y213*	YPD	1	0.924458
468	FUR1	Y214H	5-FC	13	2.05705
469	FUR1	Y214H	5-FU	13	1.97012
470	FUR1	Y214H	SD	13	1.07548
471	FUR1	Y214H	YPD	13	0.929643
472	GFA1	G482R	5-FC	2	1.42829
473	GFA1	G482R	5-FU	2	1.46218
474	GFA1	G482R	SD	2	0.910336
475	GFA1	G482R	YPD	2	0.743257
476	GFA1	G492S	5-FC	2	1.50158
477	GFA1	G492S	5-FU	2	1.52264
478	GFA1	G492S	SD	2	0.964314
479	GFA1	G492S	YPD	2	0.836545
480	GFA1	N496K	5-FC	1	1.4369
481	GFA1	N496K	5-FU	1	1.48919
482	GFA1	N496K	SD	1	0.902448
483	GFA1	N496K	YPD	1	0.893505
484	GFA1	V478F	5-FC	3	1.50403
485	GFA1	V478F	5-FU	3	1.67343
486	GFA1	V478F	SD	3	1.00618
487	GFA1	V478F	YPD	3	0.908346
488	URA6	G73S	5-FC	1	1.77682
489	URA6	G73S	5-FU	1	1.71775
490	URA6	G73S	SD	1	0.91646
491	URA6	G73S	YPD	1	0.712347
492	URA6	R52S	5-FC	2	1.38116
493	URA6	R52S	5-FU	2	1.43862
494	URA6	R52S	SD	2	0.77938
495	URA6	R52S	YPD	2	0.720676
