## Supplementary material for "Cross-feeding affects the target of resistance evolution to an antifungal drug": Supp Data 1-4: SuppData4_Demultiplexing.xlsx

### Sheet: Feuil1
Supp Data 4. Illumina indexes and barcodes used for demultiplexing. The master pool was demultiplexed using the i7 index at Genome Québec. The i5 index is provided but was not used for demultiplexing. Samples were demultiplexed from pools 1-3 using DemuxFastqs with read structure 8B12M+T 8M+T. Columns: pool; i7; i5; BioSample accession number; RA_well, unique strain identifier and location on the…
Pool	i7	i5	BioSample accession	RA_well	Sample_Barcode
1	GCCAAT	GAACATAC	SAMN34066381	B2	CGTACGTA
1	GCCAAT	GAACATAC	SAMN34066381	C2	AGCTAGCT
1	GCCAAT	GAACATAC	SAMN34066381	B3	GCTTAACG
1	GCCAAT	GAACATAC	SAMN34066381	C3	ATCCGGTA
1	GCCAAT	GAACATAC	SAMN34066381	B4	TAGGCCAT
1	GCCAAT	GAACATAC	SAMN34066381	C4	GCTACGAT
1	GCCAAT	GAACATAC	SAMN34066381	B8	GATCAGCT
1	GCCAAT	GAACATAC	SAMN34066381	C8	AACGTTGC
1	GCCAAT	GAACATAC	SAMN34066381	B9	GACTTCAG
1	GCCAAT	GAACATAC	SAMN34066381	D22	GAGTTCAC
1	GCCAAT	GAACATAC	SAMN34066381	B10	GGATTAGG
1	GCCAAT	GAACATAC	SAMN34066381	C10	TGGTCTAG
1	GCCAAT	GAACATAC	SAMN34066381	F2	AGGAACGT
1	GCCAAT	GAACATAC	SAMN34066381	D14	AGGTAGGT
1	GCCAAT	GAACATAC	SAMN34066381	F3	GTACCAAC
1	GCCAAT	GAACATAC	SAMN34066381	D15	GACATCAC
1	GCCAAT	GAACATAC	SAMN34066381	F4	CTGTACAG
1	GCCAAT	GAACATAC	SAMN34066381	G4	CTAGAGCT
1	GCCAAT	GAACATAC	SAMN34066381	F8	CGTAGCAT
1	GCCAAT	GAACATAC	SAMN34066381	D20	TGCACAAC
1	GCCAAT	GAACATAC	SAMN34066381	F9	ACCAAGGA
1	GCCAAT	GAACATAC	SAMN34066381	G9	GCGCTATA
1	GCCAAT	GAACATAC	SAMN34066381	F10	GAACCATC
1	GCCAAT	GAACATAC	SAMN34066381	G10	CTACCATC
1	GCCAAT	GAACATAC	SAMN34066381	J2	CTAGCTAG
1	GCCAAT	GAACATAC	SAMN34066381	K2	CAGTCAGT
1	GCCAAT	GAACATAC	SAMN34066381	J3	GAAGTCCT
1	GCCAAT	GAACATAC	SAMN34066381	K3	TCGATGGT
1	GCCAAT	GAACATAC	SAMN34066381	J4	TCGAGTTG
1	GCCAAT	GAACATAC	SAMN34066381	K4	ACTGACTG
1	GCCAAT	GAACATAC	SAMN34066381	J8	GTGTTGAC
1	GCCAAT	GAACATAC	SAMN34066381	K8	CTCTACAC
1	GCCAAT	GAACATAC	SAMN34066381	J9	GCCGTTAA
1	GCCAAT	GAACATAC	SAMN34066381	K9	GTGAACAG
1	GCCAAT	GAACATAC	SAMN34066381	J10	ATGCATGC
1	GCCAAT	GAACATAC	SAMN34066381	K10	TCCAAGGT
1	GCCAAT	GAACATAC	SAMN34066381	N2	CTCTCAGT
1	GCCAAT	GAACATAC	SAMN34066381	O2	CAAGCTTG
1	GCCAAT	GAACATAC	SAMN34066381	N3	CCAATACG
1	GCCAAT	GAACATAC	SAMN34066381	O3	CTGTCAGA
1	GCCAAT	GAACATAC	SAMN34066381	N4	AAGGTTCC
1	GCCAAT	GAACATAC	SAMN34066381	O4	GGAAGCAT
1	GCCAAT	GAACATAC	SAMN34066381	N8	AGTGTCTG
1	GCCAAT	GAACATAC	SAMN34066381	O8	GCTATTCC
1	GCCAAT	GAACATAC	SAMN34066381	N9	TGACTGAC
1	GCCAAT	GAACATAC	SAMN34066381	O9	TGCACTAG
1	GCCAAT	GAACATAC	SAMN34066381	N10	GATCCTAG
1	GCCAAT	GAACATAC	SAMN34066381	O10	CTCATGAG
1	GCCAAT	GAACATAC	SAMN34066381	B5	GTACTGCA
1	GCCAAT	GAACATAC	SAMN34066381	C5	AACCTTGG
1	GCCAAT	GAACATAC	SAMN34066381	B6	AGCTCTAG
1	GCCAAT	GAACATAC	SAMN34066381	C6	TGGTACGT
1	GCCAAT	GAACATAC	SAMN34066381	B7	GCCGTATA
1	GCCAAT	GAACATAC	SAMN34066381	C7	CCATATGG
1	GCCAAT	GAACATAC	SAMN34066381	D10	TGGTCATG
1	GCCAAT	GAACATAC	SAMN34066381	D21	CCTAATCC
1	GCCAAT	GAACATAC	SAMN34066381	L10	TGGTGTAC
1	GCCAAT	GAACATAC	SAMN34066381	E10	AACCGGTT
1	GCCAAT	GAACATAC	SAMN34066381	I10	CAACGTAC
1	GCCAAT	GAACATAC	SAMN34066381	M10	GAGACAGT
1	GCCAAT	GAACATAC	SAMN34066381	F5	CTTCCATG
1	GCCAAT	GAACATAC	SAMN34066381	G5	ATCGTAGC
1	GCCAAT	GAACATAC	SAMN34066381	F6	CGTAGCTA
1	GCCAAT	GAACATAC	SAMN34066381	G6	GATGCATC
1	GCCAAT	GAACATAC	SAMN34066381	F7	ACCTGTTC
1	GCCAAT	GAACATAC	SAMN34066381	G7	CAGTTGAC
1	GCCAAT	GAACATAC	SAMN34066381	D11	ACTGTGAC
1	GCCAAT	GAACATAC	SAMN34066381	H11	CATGCTTC
1	GCCAAT	GAACATAC	SAMN34066381	L11	GTACAGCT
1	GCCAAT	GAACATAC	SAMN34066381	E11	ATCCTAGG
1	GCCAAT	GAACATAC	SAMN34066381	I11	GAAGCTTC
1	GCCAAT	GAACATAC	SAMN34066381	M11	GTGTCACA
1	GCCAAT	GAACATAC	SAMN34066381	J5	TACGAACC
1	GCCAAT	GAACATAC	SAMN34066381	K5	CACTAGAC
1	GCCAAT	GAACATAC	SAMN34066381	J6	CTCTCACA
1	GCCAAT	GAACATAC	SAMN34066381	K6	CTTCCAAC
1	GCCAAT	GAACATAC	SAMN34066381	J7	ACAGTCAC
1	GCCAAT	GAACATAC	SAMN34066381	K7	ACACGTCA
1	GCCAAT	GAACATAC	SAMN34066381	D12	CTTGTCCA
1	GCCAAT	GAACATAC	SAMN34066381	H12	TGACGTGT
1	GCCAAT	GAACATAC	SAMN34066381	L12	GGTTCCAA
1	GCCAAT	GAACATAC	SAMN34066381	E12	CAACCTAG
1	GCCAAT	GAACATAC	SAMN34066381	I12	TAGCTACG
1	GCCAAT	GAACATAC	SAMN34066381	M12	GACATCTG
1	GCCAAT	GAACATAC	SAMN34066381	N5	TACCATGG
1	GCCAAT	GAACATAC	SAMN34066381	O5	GCTTCCTA
1	GCCAAT	GAACATAC	SAMN34066381	N6	TGACCACA
1	GCCAAT	GAACATAC	SAMN34066381	D16	ACACGTGT
1	GCCAAT	GAACATAC	SAMN34066381	N7	GAGTTCTG
1	GCCAAT	GAACATAC	SAMN34066381	D17	ACCAACGT
1	GCCAAT	GAACATAC	SAMN34066381	D13	CGATCGAT
1	GCCAAT	GAACATAC	SAMN34066381	H13	ACCACATG
1	GCCAAT	GAACATAC	SAMN34066381	L13	GAGACACA
1	GCCAAT	GAACATAC	SAMN34066381	E13	AGTGGTCT
1	GCCAAT	GAACATAC	SAMN34066381	I13	GAACTGCT
1	GCCAAT	GAACATAC	SAMN34066381	M13	CACATGTG
2	CAGATC	ACATAGCG	SAMN34066382	D2	CGTACGTA
2	CAGATC	ACATAGCG	SAMN34066382	H14	AGCTAGCT
2	CAGATC	ACATAGCG	SAMN34066382	L2	GCTTAACG
2	CAGATC	ACATAGCG	SAMN34066382	E2	ATCCGGTA
2	CAGATC	ACATAGCG	SAMN34066382	I2	TAGGCCAT
2	CAGATC	ACATAGCG	SAMN34066382	M2	GCTACGAT
2	CAGATC	ACATAGCG	SAMN34066382	B11	GATCAGCT
2	CAGATC	ACATAGCG	SAMN34066382	C11	AACGTTGC
2	CAGATC	ACATAGCG	SAMN34066382	B12	GACTTCAG
2	CAGATC	ACATAGCG	SAMN34066382	C12	GAGTTCAC
2	CAGATC	ACATAGCG	SAMN34066382	B13	GGATTAGG
2	CAGATC	ACATAGCG	SAMN34066382	C13	TGGTCTAG
2	CAGATC	ACATAGCG	SAMN34066382	D3	AGGAACGT
2	CAGATC	ACATAGCG	SAMN34066382	H3	AGGTAGGT
2	CAGATC	ACATAGCG	SAMN34066382	L3	GTACCAAC
2	CAGATC	ACATAGCG	SAMN34066382	E3	GACATCAC
2	CAGATC	ACATAGCG	SAMN34066382	H15	CTGTACAG
2	CAGATC	ACATAGCG	SAMN34066382	M3	CTAGAGCT
2	CAGATC	ACATAGCG	SAMN34066382	F11	CGTAGCAT
2	CAGATC	ACATAGCG	SAMN34066382	G11	TGCACAAC
2	CAGATC	ACATAGCG	SAMN34066382	F12	ACCAAGGA
2	CAGATC	ACATAGCG	SAMN34066382	G12	GCGCTATA
2	CAGATC	ACATAGCG	SAMN34066382	F13	GAACCATC
2	CAGATC	ACATAGCG	SAMN34066382	G13	CTACCATC
2	CAGATC	ACATAGCG	SAMN34066382	D4	CTAGCTAG
2	CAGATC	ACATAGCG	SAMN34066382	H4	CAGTCAGT
2	CAGATC	ACATAGCG	SAMN34066382	L4	GAAGTCCT
2	CAGATC	ACATAGCG	SAMN34066382	E4	TCGATGGT
2	CAGATC	ACATAGCG	SAMN34066382	I4	TCGAGTTG
2	CAGATC	ACATAGCG	SAMN34066382	M4	ACTGACTG
2	CAGATC	ACATAGCG	SAMN34066382	J11	GTGTTGAC
2	CAGATC	ACATAGCG	SAMN34066382	K11	CTCTACAC
2	CAGATC	ACATAGCG	SAMN34066382	J12	GCCGTTAA
2	CAGATC	ACATAGCG	SAMN34066382	K12	GTGAACAG
2	CAGATC	ACATAGCG	SAMN34066382	J13	ATGCATGC
2	CAGATC	ACATAGCG	SAMN34066382	K13	TCCAAGGT
2	CAGATC	ACATAGCG	SAMN34066382	D5	CTCTCAGT
2	CAGATC	ACATAGCG	SAMN34066382	H5	CAAGCTTG
2	CAGATC	ACATAGCG	SAMN34066382	L5	CCAATACG
2	CAGATC	ACATAGCG	SAMN34066382	E5	CTGTCAGA
2	CAGATC	ACATAGCG	SAMN34066382	I5	AAGGTTCC
2	CAGATC	ACATAGCG	SAMN34066382	M5	GGAAGCAT
2	CAGATC	ACATAGCG	SAMN34066382	N11	AGTGTCTG
2	CAGATC	ACATAGCG	SAMN34066382	O11	GCTATTCC
2	CAGATC	ACATAGCG	SAMN34066382	N12	TGACTGAC
2	CAGATC	ACATAGCG	SAMN34066382	O12	TGCACTAG
2	CAGATC	ACATAGCG	SAMN34066382	N13	GATCCTAG
2	CAGATC	ACATAGCG	SAMN34066382	O13	CTCATGAG
2	CAGATC	ACATAGCG	SAMN34066382	D6	GTACTGCA
2	CAGATC	ACATAGCG	SAMN34066382	H6	AACCTTGG
2	CAGATC	ACATAGCG	SAMN34066382	L6	AGCTCTAG
2	CAGATC	ACATAGCG	SAMN34066382	E6	TGGTACGT
2	CAGATC	ACATAGCG	SAMN34066382	I6	GCCGTATA
2	CAGATC	ACATAGCG	SAMN34066382	M6	CCATATGG
2	CAGATC	ACATAGCG	SAMN34066382	B14	TGGTCATG
2	CAGATC	ACATAGCG	SAMN34066382	C14	CCTAATCC
2	CAGATC	ACATAGCG	SAMN34066382	B15	TGGTGTAC
2	CAGATC	ACATAGCG	SAMN34066382	C15	AACCGGTT
2	CAGATC	ACATAGCG	SAMN34066382	B16	CAACGTAC
2	CAGATC	ACATAGCG	SAMN34066382	C16	GAGACAGT
2	CAGATC	ACATAGCG	SAMN34066382	D7	CTTCCATG
2	CAGATC	ACATAGCG	SAMN34066382	H7	ATCGTAGC
2	CAGATC	ACATAGCG	SAMN34066382	L7	CGTAGCTA
2	CAGATC	ACATAGCG	SAMN34066382	E7	GATGCATC
2	CAGATC	ACATAGCG	SAMN34066382	I7	ACCTGTTC
2	CAGATC	ACATAGCG	SAMN34066382	M7	CAGTTGAC
2	CAGATC	ACATAGCG	SAMN34066382	F14	ACTGTGAC
2	CAGATC	ACATAGCG	SAMN34066382	G14	CATGCTTC
2	CAGATC	ACATAGCG	SAMN34066382	F15	GTACAGCT
2	CAGATC	ACATAGCG	SAMN34066382	G15	ATCCTAGG
2	CAGATC	ACATAGCG	SAMN34066382	F16	GAAGCTTC
2	CAGATC	ACATAGCG	SAMN34066382	G16	GTGTCACA
2	CAGATC	ACATAGCG	SAMN34066382	D8	TACGAACC
2	CAGATC	ACATAGCG	SAMN34066382	H8	CACTAGAC
2	CAGATC	ACATAGCG	SAMN34066382	L8	CTCTCACA
2	CAGATC	ACATAGCG	SAMN34066382	E8	CTTCCAAC
2	CAGATC	ACATAGCG	SAMN34066382	I8	ACAGTCAC
2	CAGATC	ACATAGCG	SAMN34066382	H16	ACACGTCA
2	CAGATC	ACATAGCG	SAMN34066382	J14	CTTGTCCA
2	CAGATC	ACATAGCG	SAMN34066382	K14	TGACGTGT
2	CAGATC	ACATAGCG	SAMN34066382	J15	GGTTCCAA
2	CAGATC	ACATAGCG	SAMN34066382	K15	CAACCTAG
2	CAGATC	ACATAGCG	SAMN34066382	J16	TAGCTACG
2	CAGATC	ACATAGCG	SAMN34066382	K16	GACATCTG
2	CAGATC	ACATAGCG	SAMN34066382	D9	TACCATGG
2	CAGATC	ACATAGCG	SAMN34066382	H9	GCTTCCTA
2	CAGATC	ACATAGCG	SAMN34066382	L9	TGACCACA
2	CAGATC	ACATAGCG	SAMN34066382	E9	ACACGTGT
2	CAGATC	ACATAGCG	SAMN34066382	I9	GAGTTCTG
2	CAGATC	ACATAGCG	SAMN34066382	H17	ACCAACGT
2	CAGATC	ACATAGCG	SAMN34066382	N14	CGATCGAT
2	CAGATC	ACATAGCG	SAMN34066382	O14	ACCACATG
2	CAGATC	ACATAGCG	SAMN34066382	N15	GAGACACA
2	CAGATC	ACATAGCG	SAMN34066382	O15	AGTGGTCT
2	CAGATC	ACATAGCG	SAMN34066382	N16	GAACTGCT
2	CAGATC	ACATAGCG	SAMN34066382	H20	CACATGTG
3	ACTTGA	GTGCGATA	SAMN34066383	B17	CGTACGTA
3	ACTTGA	GTGCGATA	SAMN34066383	C17	AGCTAGCT
3	ACTTGA	GTGCGATA	SAMN34066383	B18	GCTTAACG
3	ACTTGA	GTGCGATA	SAMN34066383	C18	ATCCGGTA
3	ACTTGA	GTGCGATA	SAMN34066383	K19	TAGGCCAT
3	ACTTGA	GTGCGATA	SAMN34066383	L14	GCTACGAT
3	ACTTGA	GTGCGATA	SAMN34066383	B22	GATCAGCT
3	ACTTGA	GTGCGATA	SAMN34066383	H18	AACGTTGC
3	ACTTGA	GTGCGATA	SAMN34066383	E14	GACTTCAG
3	ACTTGA	GTGCGATA	SAMN34066383	I14	GAGTTCAC
3	ACTTGA	GTGCGATA	SAMN34066383	M14	GGATTAGG
3	ACTTGA	GTGCGATA	SAMN34066383	H22	TGGTCTAG
3	ACTTGA	GTGCGATA	SAMN34066383	F17	AGGAACGT
3	ACTTGA	GTGCGATA	SAMN34066383	G17	AGGTAGGT
3	ACTTGA	GTGCGATA	SAMN34066383	F18	GTACCAAC
3	ACTTGA	GTGCGATA	SAMN34066383	G18	GACATCAC
3	ACTTGA	GTGCGATA	SAMN34066383	F19	CTGTACAG
3	ACTTGA	GTGCGATA	SAMN34066383	L15	CTAGAGCT
3	ACTTGA	GTGCGATA	SAMN34066383	F22	CGTAGCAT
3	ACTTGA	GTGCGATA	SAMN34066383	I18	TGCACAAC
3	ACTTGA	GTGCGATA	SAMN34066383	E15	ACCAAGGA
3	ACTTGA	GTGCGATA	SAMN34066383	I15	GCGCTATA
3	ACTTGA	GTGCGATA	SAMN34066383	M15	GAACCATC
3	ACTTGA	GTGCGATA	SAMN34066383	E23	CTACCATC
3	ACTTGA	GTGCGATA	SAMN34066383	J17	CTAGCTAG
3	ACTTGA	GTGCGATA	SAMN34066383	K17	CAGTCAGT
3	ACTTGA	GTGCGATA	SAMN34066383	J18	GAAGTCCT
3	ACTTGA	GTGCGATA	SAMN34066383	K18	TCGATGGT
3	ACTTGA	GTGCGATA	SAMN34066383	J19	TCGAGTTG
3	ACTTGA	GTGCGATA	SAMN34066383	L16	ACTGACTG
3	ACTTGA	GTGCGATA	SAMN34066383	J22	GTGTTGAC
3	ACTTGA	GTGCGATA	SAMN34066383	H19	CTCTACAC
3	ACTTGA	GTGCGATA	SAMN34066383	E16	GCCGTTAA
3	ACTTGA	GTGCGATA	SAMN34066383	I16	GTGAACAG
3	ACTTGA	GTGCGATA	SAMN34066383	M16	ATGCATGC
3	ACTTGA	GTGCGATA	SAMN34066383	N17	CTCTCAGT
3	ACTTGA	GTGCGATA	SAMN34066383	O17	CAAGCTTG
3	ACTTGA	GTGCGATA	SAMN34066383	N18	CCAATACG
3	ACTTGA	GTGCGATA	SAMN34066383	O18	CTGTCAGA
3	ACTTGA	GTGCGATA	SAMN34066383	N19	AAGGTTCC
3	ACTTGA	GTGCGATA	SAMN34066383	L17	GGAAGCAT
3	ACTTGA	GTGCGATA	SAMN34066383	N22	AGTGTCTG
3	ACTTGA	GTGCGATA	SAMN34066383	I19	GCTATTCC
3	ACTTGA	GTGCGATA	SAMN34066383	E17	TGACTGAC
3	ACTTGA	GTGCGATA	SAMN34066383	I17	TGCACTAG
3	ACTTGA	GTGCGATA	SAMN34066383	M17	GATCCTAG
3	ACTTGA	GTGCGATA	SAMN34066383	B20	GTACTGCA
3	ACTTGA	GTGCGATA	SAMN34066383	C20	AACCTTGG
3	ACTTGA	GTGCGATA	SAMN34066383	B21	AGCTCTAG
3	ACTTGA	GTGCGATA	SAMN34066383	C21	TGGTACGT
3	ACTTGA	GTGCGATA	SAMN34066383	B23	GCCGTATA
3	ACTTGA	GTGCGATA	SAMN34066383	L20	CCATATGG
3	ACTTGA	GTGCGATA	SAMN34066383	C22	TGGTCATG
3	ACTTGA	GTGCGATA	SAMN34066383	L18	CCTAATCC
3	ACTTGA	GTGCGATA	SAMN34066383	E20	TGGTGTAC
3	ACTTGA	GTGCGATA	SAMN34066383	I20	AACCGGTT
3	ACTTGA	GTGCGATA	SAMN34066383	M20	CAACGTAC
3	ACTTGA	GTGCGATA	SAMN34066383	F20	CTTCCATG
3	ACTTGA	GTGCGATA	SAMN34066383	G20	ATCGTAGC
3	ACTTGA	GTGCGATA	SAMN34066383	F21	CGTAGCTA
3	ACTTGA	GTGCGATA	SAMN34066383	G21	GATGCATC
3	ACTTGA	GTGCGATA	SAMN34066383	F23	ACCTGTTC
3	ACTTGA	GTGCGATA	SAMN34066383	L21	CAGTTGAC
3	ACTTGA	GTGCGATA	SAMN34066383	G22	ACTGTGAC
3	ACTTGA	GTGCGATA	SAMN34066383	M18	CATGCTTC
3	ACTTGA	GTGCGATA	SAMN34066383	E21	GTACAGCT
3	ACTTGA	GTGCGATA	SAMN34066383	I21	ATCCTAGG
3	ACTTGA	GTGCGATA	SAMN34066383	M21	GAAGCTTC
3	ACTTGA	GTGCGATA	SAMN34066383	J20	TACGAACC
3	ACTTGA	GTGCGATA	SAMN34066383	K20	CACTAGAC
3	ACTTGA	GTGCGATA	SAMN34066383	J21	CTCTCACA
3	ACTTGA	GTGCGATA	SAMN34066383	K21	CTTCCAAC
3	ACTTGA	GTGCGATA	SAMN34066383	O19	ACAGTCAC
3	ACTTGA	GTGCGATA	SAMN34066383	L22	ACACGTCA
3	ACTTGA	GTGCGATA	SAMN34066383	K22	CTTGTCCA
3	ACTTGA	GTGCGATA	SAMN34066383	L19	TGACGTGT
3	ACTTGA	GTGCGATA	SAMN34066383	E18	GGTTCCAA
3	ACTTGA	GTGCGATA	SAMN34066383	I22	CAACCTAG
3	ACTTGA	GTGCGATA	SAMN34066383	M22	TAGCTACG
3	ACTTGA	GTGCGATA	SAMN34066383	N20	TACCATGG
3	ACTTGA	GTGCGATA	SAMN34066383	C19	GCTTCCTA
3	ACTTGA	GTGCGATA	SAMN34066383	N21	TGACCACA
3	ACTTGA	GTGCGATA	SAMN34066383	O21	ACACGTGT
3	ACTTGA	GTGCGATA	SAMN34066383	C23	GAGTTCTG
3	ACTTGA	GTGCGATA	SAMN34066383	G23	ACCAACGT
3	ACTTGA	GTGCGATA	SAMN34066383	O22	CGATCGAT
3	ACTTGA	GTGCGATA	SAMN34066383	M19	ACCACATG
3	ACTTGA	GTGCGATA	SAMN34066383	E19	GAGACACA
3	ACTTGA	GTGCGATA	SAMN34066383	D18	AGTGGTCT
3	ACTTGA	GTGCGATA	SAMN34066383	H21	GAACTGCT
